# Genetic risk and inflammatory signaling converge on cell type-specific regulatory programs in type 1 diabetes

**DOI:** 10.64898/2026.09.25.753922

**Authors:** Liu Wang, Zong Wei

## Abstract

Type 1 diabetes (T1D) is a complex autoimmune disease characterized by the destruction of insulin-producing pancreatic β cells. Both genetic susceptibility and epigenetic dysregulation contribute to T1D risk. Recent studies have reported β-cell dysfunction before disease onset, suggesting that β-cell-intrinsic mechanisms contribute to pathogenesis. However, the mechanistic link between disease-associated variants and β-cell dysfunction remains poorly understood. We hypothesized that a subset of T1D-associated variants directly influences cell type-specific candidate cis-regulatory elements (cCREs) by disrupting transcription factor (TF) binding and altering gene expression. To define cell type-specific cCREs in human islets, we integrated publicly available epigenomic datasets, including bulk histone modification profiles and single-cell multiomic data from human pancreatic islets. We combined these data with T1D genome-wide association study (GWAS) variants to identify disease-associated SNPs located within enhancer regions. Using multiomic datasets from PANC-DB, we characterized cell type-specific chromatin accessibility in nondiabetic and T1D islets and identified regulatory regions that may control gene expression in β cells and other islet cell types. We then applied ChromBPNet, a deep learning model that predicts base-pair-resolution chromatin accessibility from scATAC-seq data, to evaluate how specific variants may alter local regulatory activity. In parallel, we used TF footprinting to nominate TFs likely to bind these variant-containing regions. These analyses identified several T1D-associated SNPs predicted to alter chromatin accessibility at candidate TF binding sites, suggesting mechanisms by which noncoding variants may contribute to β-cell dysfunction and T1D susceptibility. Our findings link T1D-associated variants to cell type-specific enhancer activity and regulatory pathways and provide candidates for future mechanistic studies.
