## Supplemental Table 2 for "Genetic risk and inflammatory signaling converge on cell type-specific regulatory programs in type 1 diabetes"

### Sheet: Bulk ATAC-seq (β cells)
DonorID	RRID#	SampleSex	SampleAge	SampleEthnicity	DiseaseStatus
HPAP-001	RRID:SAMN18741978	M	47yo	Caucasian	T2DM (18 yrs Gastric Bypass)
HPAP-004	RRID:SAMN19776437	F	24yo	Hispanic	No HX DIAB (Asthma)
HPAP-018	RRID:SAMN19776449	M	31yo	Hispanic	No HX DIAB
HPAP-022	RRID:SAMN19776453	F	39yo	Caucasian	No HX DIAB
HPAP-035	RRID:SAMN19776466	M	35yo	Caucasian	No HX DIAB
HPAP-045	RRID:SAMN19776476	F	27yo	Caucasian	No HX DIAB
HPAP-062	RRID:SAMN19842591	M	56yo	Caucasian	T2DM (4-5 yrs)
HPAP-069	RRID:SAMN19842598	F	47yo	Caucasian	T2DM
HPAP-077	RRID:SAMN19842606	M	47yo	Caucasian	No HX DIAB
