## Supplemental Table 1 for "Genetic risk and inflammatory signaling converge on cell type-specific regulatory programs in type 1 diabetes"

### Sheet: Single-cell multiomic 
Sample	Sex	Age	Ethnicity	Status	Group	n_cells
HPAP-093	F	50yo	Caucasian	No HX DIAB	ND	3063
HPAP-097	F	54yo	African american/Black	No HX DIAB	ND	4632
HPAP-104	M	4yo	Hispanic	No HX DIAB	ND	4469
HPAP-139	M	22yo	Caucasian	No HX Diabetes	ND	2550
HPAP-146	M	27yo	African american/Black	No HX Diabetes	ND	3983
HPAP-155	M	23yo	African american/Black	No HX Diabetes	ND	4358
HPAP-159	F	15yo	Caucasian	No HX Diabetes	ND	2538
HPAP-160	F	58yo	African american/Black	No HX Diabetes	ND	3248
HPAP-174	F	57yo	Hispanic	No HX Diabetes	ND	4011
HPAP-175	F	54yo	Caucasian	No HX Diabetes	ND	4775
HPAP-148	M	7yo	African american/Black	No HX Diabetes	AAb+	4076
HPAP-173	M	22yo	Hispanic	No HX Diabetes	AAb+	2958
HPAP-130	F	32yo	Caucasian	T1DM	T1D	3451
HPAP-137	M	23yo	Caucasian	T1DM	T1D	545
HPAP-141	M	29yo	Caucasian	T1DM	T1D	2364
HPAP-149	M	11yo	Caucasian	T1DM	T1D	3637
HPAP-156	M	27yo	Caucasian	T1DM (recent DKA)	T1D	4256
HPAP-167	F	23yo	Hispanic	T1DM	T1D	3879
HPAP-168	F	14yo	Caucasian	T1DM	T1D	3423
HPAP-172	M	19yo	Hispanic	T1DM	T1D	1518
